## Supplementary material for "Nanoscale remodeling of mitochondrial architecture during mtRNA surveillance failure": Table S1

### Sheet: KRT sgSUV3
RESOURCE TYPE	RESOURCE NAME	SOURCE	IDENTIFIER	NEW/REUSE	ADDITIONAL INFORMATION
Dataset	airyscan fluorescence microscopy	BioStudies	in progress	NEW	images, pipelines, tabular data of all airyscan fluorescence microscopy generated in this manuscript
Dataset	cryo-electron tomography	BioStudies	in progress	NEW	tomograms, segmentations, and tabular data
Dataset	cryo-electron tomography figure 3B and 3C	ebi.ac.uk/empiar	EMPIAR-12871	REUSE	control and OA tomograms and tabular data reused and sgSUV3 is new, https://www.ebi.ac.uk/empiar/EMPIAR-12871/
Dataset	Western_Blots	BioStudies	in progress	NEW
Software/code	R code	BioStudies	in progress	NEW	Code to generate heatmpas in figure 4B
Software/code	Zeiss ZEN Blue software version 3.7	Carl Zeiss LLC	RRID:SCR_013672	REUSE
Software/code	Arivis Vision4D (ver 4.2.1)	Carl Zeiss LLC	RRID:SCR_018000	REUSE
Software/code	Fiji, Java 21.0.7	ImageJ	RRID:SCR_002285	REUSE
Software/code	Scipion		RRID:SCR_016738	REUSE	https://scipion.i2pc.es/
Software/code	MotionCor3		RRID:SCR_016499	REUSE	https://github.com/czimaginginstitute/MotionCor3
Software/code	CTFfind5		RRID:SCR_016732	REUSE	https://github.com/GrigorieffLab/ctffind5_manuscript
Software/code	AreTomo2		https://github.com/czimaginginstitute/AreTomo2	REUSE
Software/code	IsoNet2	PMID: 41415472	https://github.com/IsoNet-cryoET/IsoNet2	REUSE
Software/code	Membrain		https://github.com/CellArchLab/MemBrain-v2	REUSE
Software/code	ChimeraX	PMID: 32881101	RRID:SCR_015872	REUSE	https://www.cgl.ucsf.edu/chimera/
Software/code	Dragonfly		RRID:SCR_025150	REUSE	https://dx.doi.org/10.3791/64435-v
Software/code	Napari		RRID:SCR_022765	REUSE	https://www.napari-hub.org/
Software/code	Relion 5		RRID:SCR_016274	REUSE	https://github.com/3dem/relion
Software/code	PyTOM		https://github.com/SBC-Utrecht/PyTom	REUSE
Software/code	ICE CRISPR Analysis		https://ice.editco.bio/#/	REUSE
Software/code	GraphPad prism (version 11.0.0)	GraphPad Software, Inc.	RRID:SCR_002798	REUSE
Protocol	Transfection	protocol.io	http://dx.doi.org/10.17504/protocols.io.ewov1dr82vr2/v1	REUSE
Protocol	Immunolabeling	protocol.io	https://dx.doi.org/10.17504/protocols.io.n92ldr1xxg5b/v1	REUSE
Protocol	RNA select live imaging	protocol.io	https://dx.doi.org/10.17504/protocols.io.r3l25my1jl1y/v1	NEW
Protocol	Lipofectamine CRISPRMAX Cas9 Transfection Reagent protocol	Thermo Fisher Scientific	CMAX00008	REUSE	https://documents.thermofisher.com/TFS-Assets/LSG/manuals/MAN0014545_lipofectamine_crispermax_QR.pdf
Protocol	cryo-ET data acquisition	protocol.io	https://www.protocols.io/view/cryo-et-data-collection-and-processing-with-scipio-j8nlkd55dg5r/v1	REUSE
Antibody	rat anti-TOM20 primary antibody	Abcam	ab289670	REUSE	Dilution 1:500 to 1:1000 depending on secondary antibody used (1:500 with blue secondary and 1:1000 with green secondary)
Antibody	mouse anti-J2 primary antibody	Sigma-Aldrich	MABE1134	REUSE	Dilution 1:1000
Antibody	rabbit anti-MRPL23 primary antibody	Sigma-Aldrich	HPA050406	REUSE	Dilution 1:1000
Antibody	rabbit anti-P5CS primary antibody	Proteintech	17719-1-AP	REUSE	Dilution 1:500
Antibody	mouse anti-P5CS primary antibody	Proteintech	68184-1-Ig	REUSE	Dilution 1:1000
Antibody	mouse anti-ATP5B primary antibody	ThermoFisherScientific	A21351	REUSE	Dilution 1:1000
Antibody	rabbit anti-ATPB 488 conjugated primary antibody	Proteintech	CL488-17247	REUSE	Dilution 1:1000
Antibody	goat anti-Rat IgG (H+L) Highly Cross-Adsorbed Secondary Antibody Alexa Fluor™ Plus 405	Thermo Fisher Scientific	A48261	REUSE	Dilution 1:1000
Antibody	donkey anti-Rabbit IgG (H+L) Highly Cross-Adsorbed Secondary Antibody, Alexa Fluor™ Plus 488	Thermo Fisher Scientific	A32790TR	REUSE	Dilution 1:2000
Antibody	goat anti-Mouse IgG (H+L) Highly Cross-Adsorbed Secondary Antibody, Alexa Fluor™ 568	Thermo Fisher Scientific	A11031	REUSE	Dilution 1:2000
Antibody	goat anti-Rat IgG (H+L) Highly Cross-Adsorbed Secondary Antibody, Alexa Fluor™ Plus 488	Thermo Fisher Scientific	A48262TR	REUSE	Dilution 1:2000
Antibody	donkey anti-Rabbit IgG (H+L) Highly Cross-Adsorbed Secondary Antibody, Alexa Fluor™ Plus 680	Thermo Fisher Scientific	A32802	REUSE	Dilution 1:2000
Antibody	rabbit SUPV3L1 Polyclonal antibody	Proteintech	#12826-1-AP	REUSE	Dilution 1:5000
Antibody	mouse anti-MT-ATP6	Abcam	#ab219825	REUSE	Dilution 1:5000
Antibody	mouse anti-P5CS Monoclonal antibody	Proteintech	68184-1-Ig	REUSE	Dilution 1:5000
Antibody	mouse anti-mt OPA1	Novus Biologicals	NBP171656	REUSE	Dilution 1:5000
Antibody	rabbit anti-TOMM20	Abcam	#ab186735	REUSE	Dilution 1:5000
Antibody	mouse anti-mtHSP70 Monoclonal Antibody (JG1)	Invitrogen	#MA3-028	REUSE	Dilution 1:5000
Antibody	rabbit anti-MRPL43	Invitrogen	# PA5-103527	REUSE	Dilution 1:5000
Antibody	mouse anti-TFAM	Abcam	#ab307302	REUSE	Dilution 1:5000
Antibody	rabbit anti-Mitofilin	Abcam	#ab137057	REUSE	Dilution 1:5000
Antibody	mouse anti-GAPDH	Sigma-Aldrich	CB1001-500UG	REUSE	Dilution 1:5000
Antibody	goat anti-rabbit IgG (H+L), IRDye 680RD conjugate	LI-COR	926-68171	REUSE	Dilution 1:5000
Antibody	goat anti-mouse IgG (H+L), Alexa Fluor Plus 800 conjugate	Invitrogen	A32730	REUSE	Dilution 1:5000
Chemical, peptide, or recombinant protein	Lipofectamine RNAi max	Thermo Fisher Scientific	REF:13778075	REUSE
Chemical, peptide, or recombinant protein	Lipofectamine 2000	Thermo Fisher Scientific	REF:11668030	REUSE
Chemical, peptide, or recombinant protein	Opti-MEM	Thermo Fisher Scientific	REF: 31985-070	REUSE
Chemical, peptide, or recombinant protein	DMEM	Thermo Fisher Scientific	#11960044	REUSE
Chemical, peptide, or recombinant protein	Heat-inactivated fetal bovine serum	Thermo Fisher	#A3840101	REUSE
Chemical, peptide, or recombinant protein	L-Glutamine (200mM)	Thermo FisherCatalog	#25030081	REUSE
Chemical, peptide, or recombinant protein	Penicillin-Streptomycin	Thermo Fisher Scientific	#15140122	REUSE
Chemical, peptide, or recombinant protein	Dialyzed FBS	Thermo Fisher Scientific	26400044	REUSE
Chemical, peptide, or recombinant protein	GlutaMax	Gibco	Cat. #: 35050061	REUSE	2mM or 10mM
Chemical, peptide, or recombinant protein	Proline	Sigma-Aldrich	P0380	REUSE	5mM for 4 hours
Chemical, peptide, or recombinant protein	Ornithine	Sigma-Aldrich	O2375	REUSE	5mM for 4 hours
Chemical, peptide, or recombinant protein	Oligomycin	Sigma-Aldrich	SIAL-O4876-5MG	REUSE	3uM for 3 hours
Chemical, peptide, or recombinant protein	Antimycin A	Sigma-Aldrich	SIAL-A8674-25MG	REUSE	3uM for 3 hours
Chemical, peptide, or recombinant protein	NLS-Cas9	Synthego	https://www.synthego.com/products/nuclease/spcas9/	REUSE
Experimental model: Cell line	U-2OS-Cas9	UC Berkeley Cell Culture Facility /Horizon	HD Cas9-012	REUSE
Experimental model: Cell line	U-2OS	UC Berkeley Cell Culture Facility	RRID:CVCL_0042	REUSE
Oligonucleotide	sgScramble 1	EditCo	N/A	REUSE	sequence available in table S1
Oligonucleotide	sgScramble 2	EditCo	N/A	REUSE	sequence available in table S1
Oligonucleotide	sgSUV3	EditCo	N/A	REUSE	sequence available in table S1
Recombinant DNA	mCherry-TOMM20-N-10	AddGene	Plasmid # 55146	REUSE	500ng per dish
